# Assigning functionality to cysteines by base editing of cancer dependency genes

**DOI:** 10.1101/2022.11.17.516964

**Authors:** Haoxin Li, Jarrett R. Remsberg, Sang Joon Won, Kevin T. Zhao, Tony P. Huang, Bingwen Lu, Gabriel M. Simon, David R. Liu, Benjamin F. Cravatt

## Abstract

Chemical probes are lacking for most human proteins. Covalent chemistry represents an attractive strategy for expanding the ligandability of the proteome, and chemical proteomics has revealed numerous electrophile-reactive cysteines on diverse proteins. Determining which of these covalent binding events impact protein function, however, remains challenging. Here, we describe a base-editing strategy to infer the functionality of cysteines by quantifying the impact of their missense mutation on cell proliferation. We show that the resulting atlas, which covers >13,800 cysteines on >1,750 cancer dependency proteins, correctly predicts the essentiality of cysteines targeted by cancer therapeutics and, when integrated with chemical proteomic data, identifies essential, ligandable cysteines on >110 cancer dependency proteins. We further demonstrate how measurements of reactivity in native versus denatured proteomes can discriminate essential cysteines amenable to chemical modification from those buried in protein structures, providing a valuable resource to prioritize the pursuit of small-molecule probes with high function-perturbing potential.
