## Supplementary Table 3 for "Assigning functionality to cysteines by base editing of cancer dependency genes"

### Sheet: Tab1
Gene_symbol	Ligandable_Cys
ANKMY2	277
APEX2	27
AR	853
AVEN	169
C3orf38	308
CCNE2	109
CLUH	333
DAXX	58
DIS3L	482
EGFR	797
FANCA	837_846
FOXA1	258
IKBKB	464
IRF4	194
JAK1	817
KIAA0196	385
KIAA1524	583
NBEAL1	816
PDCD6IP	90
PDS5A	532
PIK3CA	242
PIM2	142_154
RSAD1	49_175
SOS1	405
SPTLC2	8_9_10
TOE1	80
TRAF2	170_171_287
UBA6	347

### Sheet: Tab2
sgRNA_sequence	Unique_ID	Correlation	P_value (-log10)	FDR (-log10)	Library
GAACATCCCCAGCTATGGAA	CCNE2_C109	0.52	2.3	2.3	ABE
CTCTGCACGCACGCAATCCA	CLUH_C333	0.54	2.5	2.5	ABE
GGCAGCCGAAGGGCATGAGC	EGFR_C797	0.75	4.8	4.62391	ABE
ATAGTCCAGGAGGCAGCCGA	EGFR_C797	0.61	3.1	3.1	ABE
CAGGAGGCAGCCGAAGGGCA	EGFR_C797	0.85	7.1	6.62288	ABE
GTAGCAGCCGTTCTCGAACA	FOXA1_C258	0.67	3.8	3.8	ABE
TGGGTCACAGGCTAGAAACA	KIAA0196_C385	0.55	2.6	2.6	ABE
ATCCCACATCCTGCTCAAGA	AR_C853	0.5	2.2	2.2	CBE
AAAATCCCACATCCTGCTCA	AR_C853	0.62	3.2	2.89897	CBE
CAGCCGAAGGGCATGAGCTG	EGFR_C797	0.65	3.6	3.29897	CBE
GGCAGCCGAAGGGCATGAGC	EGFR_C797	0.56	2.6	2.6	CBE
CTGGCGGCGCAAGTAGCAGC	FOXA1_C258	0.79	5.7	5.42391	CBE
CGAACATGTTGCCGGAGTCC	FOXA1_C258	0.89	8.7	8.22288	CBE
GCCGTTCTCGAACATGTTGC	FOXA1_C258	0.92	10.3	9.52185	CBE
GTAGCAGCCGTTCTCGAACA	FOXA1_C258	0.56	2.6	2.6	CBE
GTTCTCGAACATGTTGCCGG	FOXA1_C258	0.79	5.6	5.42391	CBE
GTTCGAGAACGGCTGCTACT	FOXA1_C258	0.66	3.6	3.52082	CBE
CAGCTGCCTCTCCAAAATGA	IKBKB_C464	0.54	2.5	2.5	CBE
CCAGTGACACCATCATGTAA	JAK1_C817	0.81	6	6	CBE
CTGACATGGCCGACCTGCCT	NBEAL1_C816	0.51	2.2	2.2	CBE
ACGTTCCTCAATGCACCTTG	TOE1_C80	0.63	3.3	3.12391	CBE
TCCTCAATGCACCTTGGGGT	TOE1_C80	0.55	2.6	2.6	CBE
CGTTCCTCAATGCACCTTGG	TOE1_C80	0.67	3.8	3.32288	CBE
